# An autonomous AI agent for universal behavior analysis

**DOI:** 10.1101/2025.05.15.653585

**Authors:** Almir Aljović, Zuwan Lin, Wenbo Wang, Xinhe Zhang, Arnau Marin-Llobet, Ningyue Liang, Bradley Canales, Jaeyong Lee, Jongmin Baek, Ren Liu, Catherine Li, Na Li, Jia Liu

## Abstract

Behavior analysis across species represents a fundamental challenge in neuroscience, psychology, and ethology, typically requiring extensive expert knowledge and labor-intensive processes that limit research scalability and accessibility. We introduce BehaveAgent, an autonomous multimodal AI agent designed to automate behavior analysis from video input without retraining or manual intervention. Unlike conventional methods that require manual behavior annotation, video segmentation, task-specific model training, BehaveAgent leverages the reasoning capabilities of multimodal large language models (LLM) to generalize across novel behavioral domains without need for additional training. It integrates LLMs, vision-language models (VLMs), and large-scale visual grounding modules, orchestrated through a multimodal context memory and goal-directed attention mechanism, to enable robust zero-shot visual reasoning across species and experimental paradigms, including plants, insects, rodents, primates, and humans. Upon receiving a video input, BehaveAgent autonomously identifies the correct analysis strategy and performs end-to-end behavior analysis and interpretation without human supervision. Leveraging vision-language representations, it performs general-purpose tracking, pose estimation and segmentation. We demonstrate BehaveAgent’s universal applicability to autonomously (1) identify the behavioral paradigm and develop an action plan specialized for the identified paradigm, (2) identify relevant subjects and objects, (3) track those features, (4) identify behavioral sequences with explicit reasoning, (5) generate and execute code for targeted analysis and (6) generate comprehensive research reports that integrate behavioral findings with relevant scientific literature. Through interpretable agentic reasoning, BehaveAgent makes its internal decision-making process transparent, clarifying why particular features are tracked or behaviors inferred. By reducing the time and expertise required for behavior analysis, BehaveAgent introduces a scalable, generalizable, and explainable paradigm for advancing biological and behavioral research.
