## Supplementary Table 1: Video details. for "An autonomous AI agent for universal behavior analysis"

### Sheet: Sheet1
Video	Source
Novel_object.mp4	In-house generated
Open_field.mp4	In-house generated
Moriz_water_maze.mp4	Sora AI generated
Corvid_problem_solving.mp4	Sora AI generated
Monkey_object_manipulation.mp4	Sora AI generated
Yakushima_monkey.mp4	Pixabay / Author: Kanenori
Human_facial_expressions.mp4	Sora AI generated
Drosophila_courtship_behavior.mp4	Ning, Jing, et al. "Behavioral signatures of structured feature detection during courtship in Drosophila." Current Biology 32.6 (2022): 1211-1231.
Sunflowers_top_view.avi	Gall, Gabriella EC, et al. "Fast estimation of plant growth dynamics using deep neural networks." Plant Methods 18.1 (2022): 21.
Mouse_resident_intruder.mp4	Open Behavior Repository; Donated by Sam Golden Lab; https://edspace.american.edu/openbehavior/project/resident-intruder-videos-donated-sam-golden/
